# PPa1 insufficiency drives lysosomal storage disease and inflammatory macrophage expansion in the bone marrow

**DOI:** 10.64898/2026.03.16.712247

**Authors:** Magdalena Grzemska, Luming Chen, Jamie Russell, Nagesh Peddada, Samantha Calvache, Jianhui Wang, Aysha Khalid, Jonathan J Rios, Jeff SoRelle, Bruce Beutler, Evan Nair-Gill

## Abstract

Inorganic pyrophosphatase-1 (PPa1) is an essential enzyme proposed to limit accumulation of the ubiquitous metabolic byproduct inorganic pyrophosphate, yet its role beyond a general housekeeping function remains poorly understood. We generated viable hypomorphic alleles of *PPa1* through random mutagenesis in mice and unexpectedly found that *PPa1* insufficiency causes a lysosomal storage disease of the bone marrow. Mutant mice developed impaired hematopoiesis and defective skeletal mineralization in a hematopoietic-intrinsic manner. The bone marrow was infiltrated by glycolipid-laden macrophages that were marked by high Spp1 and CD14 expression, blunted lysosomal acidification, metabolic stress, and a distinct inflammatory transcriptional program. Consistent with a lysosomal storage defect, *PPa1*-deficient bone marrow accumulated elevated levels of long-chain glucosyl-sphingolipids and sphingosine. These findings identify PPa1 as a previously unrecognized regulator of lysosomal function in myeloid cells that restrains inflammatory macrophage expansion and prevents bone marrow lysosomal storage pathology.
