## Supplementary material for "PPa1 insufficiency drives lysosomal storage disease and inflammatory macrophage expansion in the bone marrow": Table S2

### Sheet: cluster2_top20_markers (1)
p_val	avg_log2FC	pct.1	pct.2	p_val_adj	cluster	gene
4.6253e-88	4.54646	0.375	0.074	1.55854e-83	0	Ccl4
5.11013e-157	2.77678	0.785	0.308	1.72191e-152	0	Hcar2
9.91537e-34	2.74214	0.462	0.25	3.34108e-29	0	Il1b
1.65123e-63	2.69764	0.504	0.215	5.56399e-59	0	Basp1
1.4304e-27	2.33658	0.27	0.11	4.81986e-23	0	Peak1
5.12027e-54	2.31372	0.659	0.437	1.72533e-49	0	Clec7a
1.27196e-39	2.30172	0.302	0.104	4.28599e-35	0	Trib3
3.78914e-159	2.27595	0.976	0.892	1.27679e-154	0	Atp2b1
2.54904e-103	2.27058	0.708	0.316	8.58926e-99	0	Acod1
1.25787e-177	2.17239	0.956	0.771	4.23852e-173	0	Srgn
2.44147e-37	2.11734	0.338	0.135	8.22678e-33	0	Hspa9
7.15969e-84	2.10831	0.682	0.336	2.41253e-79	0	Ccl3
1.18707e-129	2.05047	0.919	0.708	3.99994e-125	0	Ctsl
6.40664e-102	2.02397	0.81	0.469	2.15878e-97	0	Clec4d
1.00863e-56	2.02317	0.641	0.35	3.39868e-52	0	Clec4n
3.12995e-82	2.01583	0.803	0.522	1.05467e-77	0	Csf1
5.69235e-51	1.93844	0.646	0.41	1.91809e-46	0	Slc44a1
6.71997e-56	1.85194	0.642	0.389	2.26436e-51	0	Asph
6.96797e-32	1.83492	0.482	0.287	2.34793e-27	0	Bcl2l11
1.39887e-39	1.82759	0.757	0.564	4.71365e-35	0	Spp1
1.42513e-46	2.26217	0.268	0.065	4.80212e-42	1	Gm13986
1.70838e-65	2.16912	0.392	0.105	5.75656e-61	1	Adam19
2.2543e-50	2.09621	0.354	0.111	7.59608e-46	1	Gm47071
2.10548e-110	1.9311	0.807	0.428	7.09461e-106	1	Ly6g
6.85778e-139	1.86933	0.876	0.475	2.3108e-134	1	Lrg1
4.03371e-46	1.83157	0.332	0.101	1.3592e-41	1	Prom1
3.8378e-51	1.77719	0.382	0.123	1.29318e-46	1	Tst
6.27128e-48	1.7662	0.34	0.102	2.11317e-43	1	Chil5
6.94346e-58	1.76443	0.432	0.145	2.33967e-53	1	Tex15
2.25114e-42	1.70201	0.377	0.137	7.58545e-38	1	Ldhc
3.22582e-137	1.68399	0.933	0.598	1.08697e-132	1	Ly6a2
6.73515e-75	1.68147	0.611	0.245	2.26948e-70	1	Cd55
7.69387e-87	1.62317	0.732	0.335	2.59253e-82	1	Acpp
2.72268e-57	1.58642	0.552	0.248	9.17436e-53	1	Mgst2
7.40329e-29	1.57	0.297	0.119	2.49461e-24	1	Gm30716
1.76362e-34	1.55356	0.318	0.116	5.94269e-30	1	Tiam2
2.50922e-140	1.49604	0.94	0.636	8.45507e-136	1	Mettl9
3.05606e-108	1.49588	0.873	0.523	1.02977e-103	1	Rflnb
1.25707e-43	1.49144	0.414	0.162	4.23582e-39	1	Pla2g4a
4.92036e-33	1.47242	0.327	0.128	1.65797e-28	1	Cep128
1.80525e-31	2.61245	0.305	0.121	6.08297e-27	2	Apoe
3.27017e-94	2.43142	0.505	0.131	1.10192e-89	2	Rgs10
7.01643e-61	2.09962	0.425	0.137	2.36426e-56	2	Arl4c
6.64572e-51	1.97025	0.453	0.172	2.23934e-46	2	Zdhhc14
1.80164e-94	1.91723	0.706	0.303	6.07082e-90	2	Adgre1
8.74875e-32	1.83703	0.387	0.182	2.94798e-27	2	Apoc2
9.5926e-38	1.77835	0.314	0.11	3.23232e-33	2	Lrrc25
8.21362e-43	1.76445	0.388	0.15	2.76766e-38	2	Il1rl1
1.21806e-34	1.75123	0.327	0.126	4.10437e-30	2	Mical3
4.58872e-73	1.71396	0.626	0.274	1.54621e-68	2	Gm2a
3.37768e-16	1.70791	0.324	0.189	1.13814e-11	2	Itga4
4.83674e-42	1.69791	0.458	0.21	1.62979e-37	2	Ralgps1
6.09914e-25	1.67193	0.275	0.114	2.05517e-20	2	Anxa6
1.63025e-69	1.66819	0.667	0.344	5.49328e-65	2	Rasa3
2.21697e-27	1.66706	0.358	0.172	7.4703e-23	2	Il1r1
3.4588e-66	1.63533	0.626	0.309	1.16548e-61	2	Marcks
3.4367e-90	1.61985	0.807	0.466	1.15803e-85	2	Zfp36l2
6.37096e-29	1.61186	0.275	0.101	2.14676e-24	2	Otulinl
7.96024e-06	1.60768	0.25	0.177	0.268228	2	Ddx60
3.33349e-25	1.5793	0.393	0.209	1.12325e-20	2	Prkch
9.72972e-81	3.95284	0.339	0.056	3.27853e-76	3	Neto2
5.0815e-124	2.62112	0.668	0.187	1.71226e-119	3	Fcnb
4.11016e-112	2.51524	0.506	0.095	1.38496e-107	3	Phlpp2
5.51192e-57	2.45617	0.349	0.089	1.8573e-52	3	Sec24d
1.57933e-95	2.44927	0.482	0.104	5.3217e-91	3	Dnajc12
1.10277e-89	2.42692	0.529	0.142	3.71589e-85	3	Mogat2
2.69537e-82	2.42036	0.438	0.1	9.08232e-78	3	Tal2
8.85681e-145	2.28897	0.798	0.264	2.98439e-140	3	Rtkn2
1.56341e-104	2.19356	0.681	0.228	5.26807e-100	3	Rev1
6.33665e-60	2.18538	0.661	0.402	2.1352e-55	3	Aff2
2.25197e-62	2.17616	0.366	0.086	7.58824e-58	3	Hycc2
1.46706e-37	2.12913	0.264	0.073	4.9434e-33	3	Sfmbt1
2.99852e-64	2.09714	0.532	0.196	1.01038e-59	3	Ica1
8.39846e-107	1.9943	0.764	0.313	2.82995e-102	3	Paqr7
1.1102e-102	1.9696	0.789	0.351	3.74094e-98	3	Dock10
5.19572e-57	1.94864	0.428	0.134	1.75075e-52	3	Calu
1.56378e-99	1.94563	0.731	0.289	5.26931e-95	3	Mbnl3
1.41936e-37	1.88182	0.326	0.109	4.78267e-33	3	Zw10
3.96506e-66	1.84819	0.538	0.189	1.33607e-61	3	Tango6
1.79541e-44	1.84354	0.393	0.137	6.04982e-40	3	Golph3l
7.37031e-138	7.90787	0.412	0.002	2.4835e-133	4	Ankdd1a
2.17573e-101	7.75179	0.353	0.002	7.33135e-97	4	Gpr141b
1.92962e-97	7.49584	0.412	0.004	6.50205e-93	4	Gm34907
1.66314e-103	7.4655	0.412	0.003	5.60413e-99	4	Plet1os
1.4313e-60	7.2905	0.294	0.003	4.82291e-56	4	Gm29863
3.99192e-127	7.1886	0.412	0.002	1.34512e-122	4	8030442B05Rik
1.05884e-40	7.04459	0.294	0.006	3.56785e-36	4	1700003I16Rik
7.99148e-152	7.03442	0.353	0.001	2.69281e-147	4	Slc8a2
4.67948e-47	6.82814	0.294	0.005	1.5768e-42	4	Eldr
1.74424e-74	6.58635	0.471	0.008	5.87739e-70	4	Neil1
1.48e-40	6.50732	0.294	0.006	4.98701e-36	4	Adgb
5.26681e-90	6.40094	0.706	0.016	1.7747e-85	4	Gm47719
1.29782e-63	6.3151	0.412	0.007	4.37314e-59	4	Siglecl1
8.78973e-39	6.21418	0.294	0.007	2.96179e-34	4	Ctcflos
1.8403e-60	6.1803	0.294	0.003	6.20108e-56	4	Cd247
2.53501e-30	6.16553	0.294	0.009	8.54196e-26	4	Bcl2l15
3.67118e-57	6.14754	0.412	0.008	1.23704e-52	4	4930568A12Rik
9.02685e-39	6.04809	0.294	0.007	3.04169e-34	4	Gm34921
7.50746e-50	5.99606	0.294	0.005	2.52971e-45	4	Cxcr5
4.73156e-56	5.99423	0.588	0.019	1.59435e-51	4	Gm17749
