## Supplementary material for "PPa1 insufficiency drives lysosomal storage disease and inflammatory macrophage expansion in the bone marrow": Table S3

### Sheet: Sheet1
	GMP progenitor score
	"Ms4a3","Elane","Mpo","Cebpe",
	"Ctsg","Prtn3","Lrg1",
	"Mki67","Top2a"
	ISR module gene set
	"Atf4","Ddit3","Trib3","Asns","Slc7a11","Slc3a2",
	"Phgdh","Psat1","Psph","Aars","Cars","Eprs","Iars","Lars",
	"Hspa5","Ppp1r15a","Gadd45a","Fkbp11"
	Lysosomal biogenesis module gene set
	"Atp6v0a1","Atp6v0d1","Atp6v1a","Atp6v1b2","Atp6v1e1","Atp6v1h",
	"Lamp1","Lamp2","Scarb2","Mcoln1",
	"Ctsb","Ctsd","Ctsh","Ctsl","Ctsk","Ctsz",
	"Cln3","Gba","Hexa","Hexb","Npc1","Npc2"
	PPa1-deficiency inflammation module gene set
	"Spp1","Cd14","Csf1","Ccl3","Ccl4",
	"Clec4n","Clec4d","Jam2",
	"Acod1","Hcar2", "Ctsl"
